# Mouse models with human antibody repertoires for inducing multiple lineages of HIV-1 broadly neutralizing antibodies

**DOI:** 10.64898/2026.03.30.715354

**Authors:** Ming Tian, Hwei-Ling Cheng, Jillian Davis, Lily M. Thompson, Aimee Chapdelaine Williams, Marie-Elen Tuchel, Audrey Yin, Lawrence Jianqiao Hu, Xin Lin, Adam Yongxin Ye, Frederick W. Alt

## Abstract

The complementarity determining region (CDR) 1, 2 and 3 of antibodies are the principal antigen contact sites. The heavy chain CDR3 (CDR H3) is highly variable, because it includes random nucleotide additions by the terminal deoxynucleotidyl transferase (TdT). Some broadly neutralizing antibodies (bnAbs) against the human immunodeficiency virus-1 (HIV-1) rely heavily on CDR H3 to recognize conserved epitopes on HIV-1 Envelope (Env) protein. Elicitation of comparable bnAbs is a prime goal of HIV-1 vaccine development, but the shortage of precursor antibodies with suitable CDR H3s in human repertoire is a major challenge for immunogen design. To aid this effort, we generated six mouse models for inducing bnAbs against major HIV-1 Env epitopes. In each mouse model, the immunoglobulin heavy and light chain loci were engineered to predominantly rearrange the germline V, D and J segments of a bnAb lineage. Owing to CDR3 diversity, only a small subset of the V(D)J recombination products may encode variable regions that can engage bnAb epitopes with sufficient affinity to initiate immune response. Therefore, these mouse models can be used to test and optimize immunization strategies to induce bnAbs from rare and diverse precursors in complex antibody repertoires.
