## Supplemental Tables for "Mouse models with human antibody repertoires for inducing multiple lineages of HIV-1 broadly neutralizing antibodies"

### Sheet: S1 Table
S1 Table. Human Ig segments in mouse models
	VH		hD/JH		hVL/JL cassette		hCl
Mouse model	sequence	note	sequence	note	sequence	note	sequence	note
DH270	AACAGCTCTGCACTTATCCTGCAGCTCTGACAGAGAAGCTCAGCCCTGGATTCTCAGGTCCTCCCATCCAGTGATCAGAACTGAACAGAGTCCACTCACCATGGACTGGACCTGGAGGATCCTCTTCTTGGTGGCAGCAGCCACAGGTAAGAGGCTCCCTAGTCCCAGTGATGAGAAAGAGATTGAGTCCAGTCCAGGGAGATCTCATCCACTTCTGTGTTCTCTCCACAGGAGCCCACTCCCAGGTGCAGCTGGTGCAGTCTGGGGCTGAGGTGAAGAAGCCTGGGGCCTCAGTGAAGGTCTCCTGCAAGGCTTCTGGATACACCTTCACCGGCTACTATATGCACTGGGTGCGACAGGCCCCTGGACAAGGGCTTGAGTGGATGGGATGGATCAACC…	hVH1-2	CATCACAGACCTTTCTCCATAGTTGATAACTCAGACACAAGTGAATGACAGATGGACCTCCATCTACTCTTATTTTAAAAAGAAGACAAACCCCACAGGCTCGAGAACTTTAGCGACTGTTTTGAGAGAAATCATTGGTCCCTGACTCAAGAGATGACTGGCAGATTGGGGATCAGAATACCCATACTCTGTGGCTAGTGTGAGGTTTAAGCCTCAGAGTCCCTGTGGTCTCTGACTGGTGCAAGATTTTTGTCAAGGGATCTACTACTGTGGTATTACTATGATAGTAGTGGTTATTACTACCACGGTGACACGTGGCTCAACAAAAACCTTCTGTTTGGAGCTCTCCAGGGGCAGCCTGAGCTATGAGGAAGTAGAGAGGCTTGAGAAATCTGAGGA…	hD3-22, hJH4	TAATATTTAGTATTATATACATTAATAATAAAATACATTATCTTCTAAGAATTGAAGTCTCAACTATGAAAATCAGCAGTTCTCTGTCAGAGAAGCCCAAACGCGTCAATTGATGCATCCCGGGCTGCAGGAATTACCGTTCGTATAATGTATGCTATACGAAGTTATGCTTATCGGTATTGGCGCGCCGACGTCTCCACCATGGCCATCCTAACAGTAGAGGGCAGCACTAGCAGCAGCCTTAGAGCTACATTTAGCTTAACACTAGAAAACAAAAAGTTCCTAAGCTCTTGATCCACTTGGCATCCAAGATCTCCAAGTGTCTTCTCATTTCAATGGCAATTGTCTTGGCACTTCCACACCATGATTTATTCTGTTTAATCTCATGAAGAAACAAGC…	hVl2-23, hJl3	TTTTTGTGTGTCTGTATATAACATAACTGTTTACACATAATACACTGAAATGGAGCCCTTCCTTGTTACTTCATACCATCCTCTGTGCTTCCTTCCTCAGGTCAGCCCAAGGCTGCCCCCTCGGTCACTCTGTTCCCGCCCTCCTCTGAGGAGCTTCAAGCCAACAAGGCCACACTGGTGTGTCTCATAAGTGACTTCTACCCGGGAGCCGTGACAGTGGCCTGGAAGGCAGATAGCAGCCCCGTCAAGGCGGGAGTGGAGACCACCACACCCTCCAAACAAAGCAACAACAAGTACGCGGCCAGCAGCTACCTGAGCCTGACGCCTGAGCAGTGGAAGTCCCACAGAAGCTACAGCTGCCAGGTCACGCATGAAGGGAGCACCGTGGAGAAGACAGTG…	hCl3
BG18	AACAGCTCTGCACTTATCCTGCAGCTCTGACAGAGAAGCTCAGCCCTGGATTCTCAGGTCCTCCCATCCAGTGATCAGAACTGAACAGAGTCCACTCACCATGAAACACCTGTGGTTCTTTCTCCTCCTGGTGGCAGCTCCCAGATGTGAGTGTCTCAAGGCTGCAGACATGGGGGTATGGGAGGTGCCTCTGATCCCAGGGCTCACTGTGGGTCTCTCTGTTCACAGGGGTCCTGTCTCAGGTGCAGCTGCAGGAGTCGGGCCCAGGACTGGTGAAGCCTTCGGGGACCCTGTCCCTCACCTGCGCTGTCTCTGGTGGCTCCATCAGCAGTAGTAACTGGTGGAGTTGGGTCCGCCAGCCCCCAGGGAAGGGGCTGGAGTGGATTGGGGAAATCTATC…	hVH4-4	CATCACAGACCTTTCTCCATAGTTGATAACTCAGACACAAGTGAATGACAGATGGACCTCCATCTACTCTTATTTTAAAAAGAAGACAAACCCCACAGGCTCGAGAACTTTAGCGACTGTTTTGAGAGAAATCATTGGTCCCTGACTCAAGAGATGACTGGCAGATTGGGGATCAGAATACCCATACTCTGTGGCTAGTGTGAGGTTTAAGCCTCAGAGTCCCTGTGGTCTCTGACTGGTGCAAGATTTTTGTCAAGGGATCTACTACTGTGGTATTACGATTTTTGGAGTGGTTATTATACCCACGGTGACACGTGGCTCAACAAAAACCTTCTGTTTGGAGCTCTCCAGGGGCAGCCTGAGCTATGAGGAAGTAGAGAGGCTTGAGAAATCTGAGGA…	hD3-3, hJH6	TAATATTTAGTATTATATACATTAATAATAAAATACATTATCTTCTAAGAATTGAAGTCTCAACTATGAAAATCAGCAGTTCTCTGTCAGAGAAGCCCAAACGCGTCAATTGATGCATCCCGGGCTGCAGGAATTACCGTTCGTATAATGTATGCTATACGAAGTTATGCTTATCGGTATTGGCGCGCCGACGTCATTGGATCCCCCGGGCTGCAGAGACCTGGAAAAGCAAACAATGAGCATAAGCTGAGGAGGAGGGAATTGTCCATCTTTCCTTCATCCTCCCTATTTCCTCACTTCTGTCTTTCTCATTCTTTCTTCTTTCCCCTTCCTCCCTTCCATGGTTCTTCTCTGCCTCTTCTTCCTTCCTCCTCCTTCTCCCTCCTATCTTCTTATTCT…	hVl3-25, hJl3	TTTTTGTGTGTCTGTATATAACATAACTGTTTACACATAATACACTGAAATGGAGCCCTTCCTTGTTACTTCATACCATCCTCTGTGCTTCCTTCCTCAGGTCAGCCCAAGGCTGCCCCCTCGGTCACTCTGTTCCCGCCCTCCTCTGAGGAGCTTCAAGCCAACAAGGCCACACTGGTGTGTCTCATAAGTGACTTCTACCCGGGAGCCGTGACAGTGGCCTGGAAGGCAGATAGCAGCCCCGTCAAGGCGGGAGTGGAGACCACCACACCCTCCAAACAAAGCAACAACAAGTACGCGGCCAGCAGCTACCTGAGCCTGACGCCTGAGCAGTGGAAGTCCCACAGAAGCTACAGCTGCCAGGTCACGCATGAAGGGAGCACCGTGGAGAAGACAGTG…	hCl3
PG9	AACAGCTCTGCACTTATCCTGCAGCTCTGACAGAGAAGCTCAGCCCTGGATTCTCAGGTCCTCCCATCCAGTGATCAGAACTGAACAGAGTCCACTCACCATGGAGTTTGGGCTGAGCTGGGTTTTCCTCGTTGCTCTTTTAAGAGGTGATTCATGGAGAAATAGAGAGACTGAGTGTGAGTGAACATGAGTGAGAAAAACTGGATTTGTGTGGCATTTTCTGATAACGGTGTCCTTCTGTTTGCAGGTGTCCAGTGTCAGGTGCAGCTGGTGGAGTCTGGGGGAGGCGTGGTCCAGCCTGGGAGGTCCCTGAGACTCTCCTGTGCAGCGTCTGGATTCACCTTCAGTAGCTATGGCATGCACTGGGTCCGCCAGGCTCCAGGCAAGGGGCTGGAGTGG…	hVH3-33	CATCACAGACCTTTCTCCATAGTTGATAACTCAGACACAAGTGAATGACAGATGGACCTCCATCTACTCTTATTTTAAAAAGAAGACAAACCCCACAGGCTCGAGAACTTTAGCGACTGTTTTGAGAGAAATCATTGGTCCCTGACTCAAGAGATGACTGGCAGATTGGGGATCAGAATACCCATACTCTGTGGCTAGTGTGAGGTTTAAGCCTCAGAGTCCCTGTGGTCTCTGACTGGTGCAAGATTTTTGTCAAGGGATCTACTACTGTGGTATTACGATTTTTGGAGTGGTTATTATACCCACGGTGACACGTGGCTCAACAAAAACCTTCTGTTTGGAGCTCTCCAGGGGCAGCCTGAGCTATGAGGAAGTAGAGAGGCTTGAGAAATCTGAGGA…	hD3-3, hJH6	TAATATTTAGTATTATATACATTAATAATAAAATACATTATCTTCTAAGAATTGAAGTCTCAACTATGAAAATCAGCAGTTCTCTGTCAGAGAAGCCCAAACGCGTCAATTGATGCATCCCGGGCTGCAGGAATTACCGTTCGTATAATGTATGCTATACGAAGTTATGCTTATCGGTATTGGCGCGCCGACGTCTCCACCATGGCCATCCTAACAGTAGAGGGCAGCACTAGCAGCAGCCTTAGAGCTACATTTAGCTTAACACTAGAAAACAAAAAGTTCCTAAGCTCTTGATCCACTTGGCATCCAAGATCTCCAAGTGTCTTCTCATTTCAATGGCAATTGTCTTGGCACTTCCACACCATGATTTATTCTGTTTAATCTCATGAAGAAACAAGC…	hVl2-14, hJl3	TTTTTGTGTGTCTGTATATAACATAACTGTTTACACATAATACACTGAAATGGAGCCCTTCCTTGTTACTTCATACCATCCTCTGTGCTTCCTTCCTCAGGTCAGCCCAAGGCTGCCCCCTCGGTCACTCTGTTCCCGCCCTCCTCTGAGGAGCTTCAAGCCAACAAGGCCACACTGGTGTGTCTCATAAGTGACTTCTACCCGGGAGCCGTGACAGTGGCCTGGAAGGCAGATAGCAGCCCCGTCAAGGCGGGAGTGGAGACCACCACACCCTCCAAACAAAGCAACAACAAGTACGCGGCCAGCAGCTACCTGAGCCTGACGCCTGAGCAGTGGAAGTCCCACAGAAGCTACAGCTGCCAGGTCACGCATGAAGGGAGCACCGTGGAGAAGACAGTG…	hCl3
PCT64	ACAGCTCTGCACTTATCCTGCAGCTCTGACAGAGAAGCTCAGCCCTGGATTCTCAGGTCCTCCCATCCAGTGATCAGAACTGAACAGAGTCCACTCACCcATGGAGTTTGGGCTGAGCTGGATTTTCCTTGCTGCTATTTTAAAAGGTGATTTATGGAGAACTAGAGAGATTAAGTGTGAGTGGACGTGAGTGAGAGAAACAGTGGATATGTGTGGCAGTTTCTGATCTTAGTGTCTCTGTGTTTGCAGGTGTCCAGTGTGAGGTGCAGCTGGTGGAGTCTGGGGGAGGCTTGGTAAAGCCTGGGGGGTCCCTTAGACTCTCCTGTGCAGCCTCTGGATTCACTTTCAGTAACGCCTGGATGAGCTGGGTCCGCCAGGCTCCAGGGAAGGGGCTGGAGT…	hVH3-15	CATCACAGACCTTTCTCCATAGTTGATAACTCAGACACAAGTGAATGACAGATGGACCTCCATCTACTCTTATTTTAAAAAGAAGACAAACCCCACAGGCTCGAGAACTTTAGCGACTGTTTTGAGAGAAATCATTGGTCCCTGACTCAAGAGATGACTGGCAGATTGGGGATCAGAATACCCATACTCTGTGGCTAGTGTGAGGTTTAAGCCTCAGAGTCCCTGTGGTCTCTGACTGGTGCAAGATTTTTGTCAAGGGATCTACTACTGTGGTATTACGATTTTTGGAGTGGTTATTATACCCACGGTGACACGTGGCTCAACAAAAACCTTCTGTTTGGAGCTCTCCAGGGGCAGCCTGAGCTATGAGGAAGTAGAGAGGCTTGAGAAATCTGAGGA…	hD3-3, hJH6	None		None
DH511	ACAGCTCTGCACTTATCCTGCAGCTCTGACAGAGAAGCTCAGCCCTGGATTCTCAGGTCCTCCCATCCAGTGATCAGAACTGAACAGAGTCCACTCACCcATGGAGTTTGGGCTGAGCTGGATTTTCCTTGCTGCTATTTTAAAAGGTGATTTATGGAGAACTAGAGAGATTAAGTGTGAGTGGACGTGAGTGAGAGAAACAGTGGATATGTGTGGCAGTTTCTGATCTTAGTGTCTCTGTGTTTGCAGGTGTCCAGTGTGAGGTGCAGCTGGTGGAGTCTGGGGGAGGCTTGGTAAAGCCTGGGGGGTCCCTTAGACTCTCCTGTGCAGCCTCTGGATTCACTTTCAGTAACGCCTGGATGAGCTGGGTCCGCCAGGCTCCAGGGAAGGGGCTGGAGT…	hVH3-15	CATCACAGACCTTTCTCCATAGTTGATAACTCAGACACAAGTGAATGACAGATGGACCTCCATCTACTCTTATTTTAAAAAGAAGACAAACCCCACAGGCTCGAGAACTTTAGCGACTGTTTTGAGAGAAATCATTGGTCCCTGACTCAAGAGATGACTGGCAGATTGGGGATCAGAATACCCATACTCTGTGGCTAGTGTGAGGTTTAAGCCTCAGAGTCCCTGTGGTCTCTGACTGGTGCAAGATTTTTGTCAAGGGATCTACTACTGTGGTATTACGATTTTTGGAGTGGTTATTATACCCACGGTGACACGTGGCTCAACAAAAACCTTCTGTTTGGAGCTCTCCAGGGGCAGCCTGAGCTATGAGGAAGTAGAGAGGCTTGAGAAATCTGAGGA…	hD3-3, hJH6	TAATATTTAGTATTATATACATTAATAATAAAATACATTATCTTCTAAGAATTGAAGTCTCAACTATGAAAATCAGCAGTTCTCTGTCAGAGAAGCCCAAACGCGTCAATTGATGCATCCCGGGCTGCAGGAATTACCGTTCGTATAATGTATGCTATACGAAGTTATGCTTATCGGTATTGGCGCGCCGACGTCATTGGATCCCCCGGGCTGCAGAGACCTGGAAAAGCAAACAATGAGCATAAGCTGAGGAGGAGGGAATTGTCCATCTTTCCTTCATCCTCCCTATTTCCTCACTTCTGTCTTTCTCATTCTTTCTTCTTTCCCCTTCCTCCCTTCCATGGTTCTTCTCTGCCTCTTCTTCCTTCCTCCTCCTTCTCCCTCCTATCTTCTTATTCT…	hVk1-39, hJk2	None
CH235	AACAGCTCTGCACTTATCCTGCAGCTCTGACAGAGAAGCTCAGCCCTGGATTCTCAGGTCCTCCCATCCAGTGATCAGAACTGAACAGAGTCCACTCACCATGGACTGGACCTGGAGGGTCTTCTGCTTGCTGGCTGTAGCTCCAGGTAAAGGGCCAACTGGTTCCAGGGCTGAGGAAGGGATTTTTTCCAGTTTAGAGGACTGTCATTCTCTACTGTGTCCTCTCCGCAGGTGCTCACTCCCAGGTGCAGCTGGTGCAGTCTGGGGCTGAGGTGAAGAAGCCTGGGGCCTCAGTGAAGGTTTCCTGCAAGGCATCTGGATACACCTTCACCAGCTACTATATGCACTGGGTGCGACAGGCCCCTGGACAAGGGCTTGAGTGGATGGGAATAATCAACC…	hVH1-46	CATCACAGACCTTTCTCCATAGTTGATAACTCAGACACAAGTGAATGACAGATGGACCTCCATCTACTCTTATTTTAAAAAGAAGACAAACCCCACAGGCTCGAGAACTTTAGCGACTGTTTTGAGAGAAATCATTGGTCCCTGACTCAAGAGATGACTGGCAGATTGGGGATCAGAATACCCATACTCTGTGGCTAGTGTGAGGTTTAAGCCTCAGAGTCCCTGTGGTCTCTGACTGGTGCAAGATTTTTGTCAAGGGATCTACTACTGTGGTATTACTATGGTTCGGGGAGTTATTATAACCACGGTGACACGTGGCTCAACAAAAACCTTCTGTTTGGAGCTCTCCAGGGGCAGCCTGAGCTATGAGGAAGTAGAGAGGCTTGAGAAATCTGAGGA…	hD3-10, hJH4	None		None
100bp flanking genomic sequences are underlined; the sequence can be used to locate the integration site in IgH and Igk loci.
The region between the "flanking genomic sequences" include human Ig segments, which are highlighted in color, as indicated in the notes. The inserted region also contains various auxilory elements such as V promoter, recombination signal sequence, loxP and targeting vector sequences. These components are not labeled.

### Sheet: S2 Table
S2 Table. Antibodies used in flow cytometric analysis of splenocytes
Marker	Fluorophore	Clone	Vendor
B220	FITC	RA3-6B2	eBioscience
CD3	APC	145-2C11	eBioscience
IgM	PE	11/41	eBioscience
IgD	APC	11-26c.2a	BioLegend
CD23	PE	B3B4	BD Pharmingen
CD21	FITC	7G6	BD Pharmingen
hIgl	APC	MHL-38	BioLegend
mIgl	PE	RML-42	BioLegend
mIgk	biotin	RMK-12	BioLegend
Streptavidin	APC	N/A	SouthernBiotech
CD5	APC	53-7.3	BioLegend
CD43	PE	S7	BD Pharmingen

### Sheet: S3 Table 
S3. Table. HTGTS-rep-seq J primers
J segment	primer sequence
hJH4	AGACCCAGCACCCTTATTTC
hJH6	CAACCTGCAATGCTCAGGAA
mJH1	GACATGGGGAGATCTGAGAA
mJH2	CAATGACCCTTTCTGACTCC
mJH3	CTTGATTCCCGTTTGCAGAG
mJH4	CTCCCTCAGGGACAAATATC
hJk2	CCACACAAAGGAACACAAAG
hJl3	AGGCTGACCACAAGTTGAGA
mJk5	ACTGATAATGAGCCCTCTCC
